# Telomere-to-Telomere and Haplotype-Phased Genome Assemblies of the Heterozygous Octoploid ‘Florida Brilliance’ Strawberry (*Fragaria × ananassa*)

**DOI:** 10.1101/2022.10.05.509768

**Authors:** Hyeondae Han, Christopher R Barbey, Zhen Fan, Sujeet Verma, Vance M. Whitaker, Seonghee Lee

**Author notes:** Correspondence: Seonghee Lee, IFAS Gulf Coast Research and Education Center, 14625 CR 672, Wimauma, FL, 33598, USA.

## Abstract

The available haplotype-resolved allo-octoploid strawberry (*Fragaria* × *ananassa* Duch.) (2*n* = 8*x* = 56) genomes were assembled with the trio-binning pipeline, supplied with parental short-reads. We report here a high-quality, haplotype-phased genome assembly of a short-day cultivar, ‘Florida Brilliance’ (FaFB2) without the use of parental sequences. Using Pacific Biosciences (PacBio) long reads and high-throughput chromatic capture (Hi-C) data, we completed telomere-to-telomere phased genome assemblies of both haplotypes. The N50 continuity of the two haploid assemblies were 23.7 Mb and 26.6 Mb before scaffolding and gap-filling. All 56 pseudochromosomes from the phased-1 and phased-2 assemblies contained putative telomere sequences at the 5’ and/or 3’ ends. A high level of collinearity between the haplotypes was confirmed by high-density genetic linkage mapping with 10,269 SNPs, and a high level of collinearity with the ‘Royal Royce’ FaRR1 reference genome was observed. Genome completeness was further confirmed by consensus quality. The LTR assembly Index score for entire genome assembly was 19.72. Moreover, the BUSCO analysis detected over 99% of conserved genes in the combined phased-1 and phased-2 assembly. Both haploid assemblies were annotated using Iso-Seq data from six different ‘Florida Brilliance’ tissues and RNA-Seq data representing various *F*. × *ananassa* tissues from the NCBI sequence read archive, resulting in a total of 104,099 genes. This telomere-to-telomere reference genome of ‘Florida Brilliance’ will advance our knowledge of strawberry genome evolution and gene functions, and facilitate the development of new breeding tools and approaches.
