## Supplementary Table 9 for "Telomere-to-Telomere and Haplotype-Phased Genome Assemblies of the Heterozygous Octoploid ‘Florida Brilliance’ Strawberry (*Fragaria × ananassa*)"

### Sheet: Sheet1
Supplementary Table 9. Information on Iso-Seq datasets used for gene annotation of 'Florida Brilliance' genome assembly.
study_accession	sample_accession	secondary_sample_accession	experiment_accession	run_accession	tax_id	scientific_name	instrument_model	library_layout	AssemblyGroup	Tissue/Treatment	fastq_ftp
PRJNA765054	SAMN21542421	SRS10264245	SRX12290363	SRR16002681	3747	Fragaria x ananassa	Sequel II	SINGLE			ftp.sra.ebi.ac.uk/vol1/fastq/SRR160/081/SRR16002681/SRR16002681_subreads.fastq.gz
PRJNA765054	SAMN21542422	SRS10264246	SRX12290364	SRR16002680	3747	Fragaria x ananassa	Sequel II	SINGLE			ftp.sra.ebi.ac.uk/vol1/fastq/SRR160/080/SRR16002680/SRR16002680_subreads.fastq.gz
PRJNA765054	SAMN21542423	SRS10264247	SRX12290365	SRR16002679	3747	Fragaria x ananassa	Sequel II	SINGLE			ftp.sra.ebi.ac.uk/vol1/fastq/SRR160/079/SRR16002679/SRR16002679_subreads.fastq.gz
PRJNA765054	SAMN21542424	SRS10264248	SRX12290366	SRR16002678	3747	Fragaria x ananassa	Sequel II	SINGLE			ftp.sra.ebi.ac.uk/vol1/fastq/SRR160/078/SRR16002678/SRR16002678_subreads.fastq.gz
PRJNA765054	SAMN21542425	SRS10264249	SRX12290367	SRR16002677	3747	Fragaria x ananassa	Sequel II	SINGLE			ftp.sra.ebi.ac.uk/vol1/fastq/SRR160/077/SRR16002677/SRR16002677_subreads.fastq.gz
PRJNA765054	SAMN21542426	SRS10264250	SRX12290368	SRR16002676	3747	Fragaria x ananassa	Sequel II	SINGLE			ftp.sra.ebi.ac.uk/vol1/fastq/SRR160/076/SRR16002676/SRR16002676_subreads.fastq.gz
PRJNA765054	SAMN21542427	SRS10264251	SRX12290369	SRR16002675	3747	Fragaria x ananassa	Sequel II	SINGLE			ftp.sra.ebi.ac.uk/vol1/fastq/SRR160/075/SRR16002675/SRR16002675_subreads.fastq.gz
PRJNA765054	SAMN21542428	SRS10264238	SRX12290355	SRR16002689	3747	Fragaria x ananassa	Sequel II	SINGLE			ftp.sra.ebi.ac.uk/vol1/fastq/SRR160/089/SRR16002689/SRR16002689_subreads.fastq.gz
PRJNA765054	SAMN21542429	SRS10264239	SRX12290356	SRR16002688	3747	Fragaria x ananassa	Sequel II	SINGLE			ftp.sra.ebi.ac.uk/vol1/fastq/SRR160/088/SRR16002688/SRR16002688_subreads.fastq.gz
PRJNA765054	SAMN21542430	SRS10264240	SRX12290357	SRR16002687	3747	Fragaria x ananassa	Sequel II	SINGLE			ftp.sra.ebi.ac.uk/vol1/fastq/SRR160/087/SRR16002687/SRR16002687_subreads.fastq.gz
PRJNA765054	SAMN21542431	SRS10264241	SRX12290358	SRR16002686	3747	Fragaria x ananassa	Sequel II	SINGLE			ftp.sra.ebi.ac.uk/vol1/fastq/SRR160/086/SRR16002686/SRR16002686_subreads.fastq.gz
PRJNA765054	SAMN21542432	SRS10264242	SRX12290359	SRR16002685	3747	Fragaria x ananassa	Sequel II	SINGLE			ftp.sra.ebi.ac.uk/vol1/fastq/SRR160/085/SRR16002685/SRR16002685_subreads.fastq.gz
PRJNA765054	SAMN21542433	SRS10264243	SRX12290360	SRR16002684	3747	Fragaria x ananassa	Sequel II	SINGLE			ftp.sra.ebi.ac.uk/vol1/fastq/SRR160/084/SRR16002684/SRR16002684_subreads.fastq.gz
PRJNA765054	SAMN21542434	SRS10264244	SRX12290361	SRR16002683	3747	Fragaria x ananassa	Sequel II	SINGLE			ftp.sra.ebi.ac.uk/vol1/fastq/SRR160/083/SRR16002683/SRR16002683_subreads.fastq.gz
